# A minimal CRISPR polymerase produces decoy cyclic nucleotides to detect phage anti-defense proteins

**DOI:** 10.1101/2025.03.28.646047

**Authors:** Ashley E. Sullivan, Ali Nabhani, Kate Schinkel, David M. Dinh, Melissa L. Duncan, Eirene Marie Q. Ednacot, Charlotte R.K. Hoffman, Daniel S. Izrailevsky, Emily M. Kibby, Toni A. Nagy, Christy M. Nguyen, Uday Tak, A. Maxwell Burroughs, L. Aravind, Aaron T. Whiteley, Benjamin R. Morehouse

## Abstract

Bacteria use antiphage systems to combat phages, their ubiquitous competitors, and evolve new defenses through repeated reshuffling of basic functional units into novel reformulations. A common theme is generating a nucleotide-derived second messenger in response to phage that activates an effector protein to halt virion production. Phages respond with counter-defenses that deplete these second messengers, leading to an escalating arms race with the host. Here we discover a novel antiphage system we call Panoptes that detects phage infection by surveying the cytosol for phage proteins that antagonize the nucleotide-derived second messenger pool. Panoptes is a two-gene operon, *optSE*. OptS is predicted to synthesize a second messenger using a minimal CRISPR polymerase (mCpol) domain, a version of the polymerase domain found in Type III CRISPR systems (Cas10) that is distantly related to GGDEF and Thg1 tRNA repair polymerase domains. OptE is predicted to be a transmembrane effector protein that binds cyclic nucleotides. *optSE* potently restricted phage replication but mutant phages that had loss-of-function mutations in anti-CBASS protein 2 (Acb2) escaped defense. These findings were unexpected because Acb2 is a nucleotide “sponge” that antagonizes second messenger signaling. Using genetic and biochemical assays, we found that Acb2 bound the OptS-synthesized nucleotide, 2′,3′-cyclic adenosine monophosphate (2′,3′-c-di-AMP); however, 2′,3′-c-di-AMP was synthesized constitutively by OptS and inhibited OptE. Nucleotide depletion by Acb2 released OptE toxicity thereby initiating abortive infection to halt phage replication. These data demonstrate a sophisticated immune strategy that hosts use to guard their second messenger pool and turn immune evasion against the virus.
