## Extended Data Table 2 for "A minimal CRISPR polymerase produces decoy cyclic nucleotides to detect phage anti-defense proteins"

### Sheet: Sheet1
Extended Data Table 1. T4 phage escaper mutations
Phage Name1	Phage Parent2	Disrupted CDS	Nucleotide polymorphism compared to parent3	Predicted impact on CDS4
T4.1.1	T4.1	acb2	c63257a	E26*
T4.1.2	T4.1	acb2	c63244ctc	G30fs
T4.1.3	T4.1	acb2	a63088c	F82C
T4.1.4	T4.1	acb2	Δ63170-63186	D49fs
T4.1.5	T4.1	acb2	Δ63170-63186	D49fs
T4.2.1	T4.2	acb2	g63082t	P84Q
T4.2.2	T4.2	acb2	a63099c	C78W
T4.2.3	T4.2	acb2	∆a63312	G7fs
T4.2.4	T4.2	–	–	–
T4.2.5	T4.2	acb2	Δ63170-63186	D49fs
T4.3.1	T4.3	acb2	c63257t	E26K
T4.3.2	T4.3	acb2	Δ63170-63186	D49fs
T4.3.3	T4.3	acb2	a63241aa	L31fs
T4.3.4	T4.3	acb2	c63257t	E26K
T4.3.5	T4.3	acb2	c63257t	E26K
1T4.X.Y, where X indicates the parent phage number and Y indicates the escaper phage number
2Parent phage refers to the plaque-purified stock used for selecting for escaper phages
3Nucleotide modifications are described in lower-case letters and numbers refer to nucleotide positions within the T4 genome (AF158101.6). +, insertion; ∆, deletion
4Predicted coding changes are described as amino acids in capital letters. +, insertion; ∆, deletion; *, stop codon; fs, frame shift
