## Supplementary Table 1 for "A minimal CRISPR polymerase produces decoy cyclic nucleotides to detect phage anti-defense proteins"

### Sheet: 1A. Strains and plasmids
Supplementary Table 1A. Strains and plasmids used in this study
Strain number	E. coli strain	Description1	Plasmid number	Plasmid details	Restriction digest enzymes	Nucleotide sequence of plasmid or chromosomal insert	Amino acid sequence	Reference and source
	MG1655	F-, λ-, rph-1; used for experiments						CGSC6300
	Omnipir	F´ {proAB lacIq lacZΔM15 Tn10(TetR ) Δ(ccdAB)} mini-Tn7(pir-116+) mcrA Δ(mrr hsdRMS-mcrBC) Φ 80(lacZ)ΔM15 Δ(lacZYA-argF)U169 endA1 recA1 supE44 thi-1 gyrA96 relA1 tonA panD; used for cloning						Kibby et al., 2023
	OmniMax	F´ {proAB lacIq lacZΔM15 Tn10(TetR ) Δ(ccdAB)} mcrA Δ(mrr hsdRMS-mcrBC) Φ 80(lacZ)ΔM15 Δ(lacZYA-argF)U169 endA1 recA1 supE44 thi-1 gyrA96 relA1 tonA panD; used for cloning						Invitrogen/LifeTech, catalog number C854003
	Top10	F–mcrA Δ(mrr-hsdRMS-mcrBC) φ80lacZΔM15 ΔlacX74 recA1 araD139 Δ(ara-leu)7697 galU galK λ–rpsL(StrR) endA1 nupG						Invitrogen/Thermo
	Rosetta2	F- ompT hsdSB(rB- mB-) gal dcm (DE3) pRARE2 (CamR); Used to express proteins for purification		pRARE2 (CamR) expressing tRNAs for 7 rare codones (AGA, AGG, AUA, CUA, GGA, CCC, and CGG)				Novagen, Millipore Sigma cat#: 71400-3
AW1933	Top10		pAW1339	pETSUMO2-HNH+SAVED (AbCap5)	NotI-HF/BamHI-HF	TAATACGACTCACTATAGGGGAATTGTGAGCGGATAACAATTCCCCTCTAGAGAGCTCTTTTGTTTAACTTTAAGAAGGAGATATACATATGGGTTCTTCTCACCATCACCATCACCATGGTTCAGGAGTCAAGACTGAGAACAACGATCATATTAATTTGAAGGTGGCGGGGCAGGATGGTTCTGTGGTGCAGTTTAAGATTAAGAGGCATACACCACTTAGTAAACTAATGAAAGCCTATTGTGAACGACAGGGATTGTCAATGAGGCAGATCAGATTCCGATTTGACGGGCAACCAATCAATGAAACAGACACACCTGCACAGTTGGAAATGGAGGATGAAGATACAATTGATGTGTTTCAACAGCAGACGGGTGGATCCACAGAAGTAACTTTTA…	MGSSHHHHHHGSGVKTENNDHINLKVAGQDGSVVQFKIKRHTPLSKLMKAYCERQGLSMRQIRFRFDGQPINETDTPAQLEMEDEDTIDVFQQQTGGSTEVTFTETLVQTENPPFDSLKTAQEFTTTIQDFITWDTVGLLIDESGQNLVILLLENDAVISSLRANLYETDLLQFILELSNKQTKKIILHAWQGHTINCSHLSDLKKLEHIWHNKSAYQATEFIKVNDIKKFIKSYFKPVKKIGRGNPFTAETKRLVMQDSHGRCMFTGCGDRLDIEQLTGMKGNIGYLAHNVASSERGERGIPYLSDMLSDDPANVLLLCDKHHRLIDKIAASDYSAQQLSEMRKSYCDLANTLLDALAFSPIPVYSILWSVNSNAVGHPEPKEIASCLSPLQHRMDGY…	This study
AW2482	Omnipir	Empty Vector (EV) / negtive control vector used where appropriate	pAW1382	pLOCO2-gfp	NotI-HF/SbfI-HF	aggaggaattcaccatgggatccaaaggtgaagaactgttcaccggtgttgttccgatcctggttgaactggatggtgatgttaacggccacaaattctctgttcgtggtgaaggtgaaggtgatgcaaccaacggtaaactgaccctgaaattcatctgcactaccggtaaactgccggttccgtggccgactctggtgactaccctgacctatggtgttcagtgtttttctcgttacccggatcacatgaagcagcatgatttcttcaaatctgcaatgccggaaggttatgtacaggagcgcaccatttctttcaaagacgatggcacctacaaaacccgtgcagaggttaaatttgaaggtgatactctggtgaaccgtattgaactgaaaggca…	MGSKGEELFTGVVPILVELDGDVNGHKFSVRGEGEGDATNGKLTLKFICTTGKLPVPWPTLVTTLTYGVQCFSRYPDHMKQHDFFKSAMPEGYVQERTISFKDDGTYKTRAEVKFEGDTLVNRIELKGIDFKEDGNILGHKLEYNFNSHNVYITADKQKNGIKANFKIRHNVEDGSVQLADHYQQNTPIGDGPVLLPDNHYLSTQSVLSKDPNEKRDHMVLLEFVTAAGITHGMDELYK*	Ledvina et al., 2023
AW2668	OmniMax		pAW1575	pLOCO2-dncV operon v2 (VSP-I) V cholerae C6706, Vc operon 1	NotI-HF/SbfI-HF	caaggctcttcatgcggagccaaagtcagaaaatgtggatattgagattgttttgaaccaggactactcggtattagtgagtgagcgtaatcaatataaaggagagttagagattgttttaggtgagattgacgaataccagtctctcaatattcgattccctgaactggaaccaaaattaatcacgcttcttgatgaagcaaaagaacgttctgcgtgtctactgggaaaggttaatgggttaacaaatgttctgaaggtgctctctggtcaaaaaatagtgcaccagaagttcaaaactaaggccttgctttttgaaaggacatagaacgatatataaccaaagatcaagtgatttttatttttcttagttatgtattagctagttatgtgcttgag…	CapV: MPNPPEYEHLKNQVRILSLNGGGARGLFTISLLAEIERIIEEKQGINGFKVGDYFDLITGTSIGGILALGLAYGKSARELEDVFRKQAGYIFPEQKYPRFFPVFRRRYRLARGPLYDSKPLAKTIASMVGEESTFNDLKCRVLIPTVNLSTGKPQFFKTPHNPEFHRDGRIKLIDAALATSAAPTYFAPHYCVDLDSYFADGGLVANNPSFIGLHEVFRDMATDFPEAKVSDVKILNVGTLGEEYSLSPSSLAGKSGYLGLWGMGERLVLSAMAANQELHKAMLLREFATHDAIGNFVRLDNNIPHEAASDITLDNASASSLSNLASRGRQLATEEFTKNKALADFFKVPARKFK; DncV: VRMTWNFHQYYTNRNDGLMGKLVLTDEEKN…	Ledvina et al., 2023
AW2784	Omnipir	Empty Vector (EV) / negtive control vector used where appropriate	pAW1608	pTACxc-sfgfp	NotI-HF/BmtI-HF	atgggatccaaaggtgaagaactgttcaccggtgttgttccgatcctggttgaactggatggtgatgttaacggccacaaattctctgttcgtggtgaaggtgaaggtgatgcaaccaacggtaaactgaccctgaaattcatctgcactaccggtaaactgccggttccgtggccgactctggtgactaccctgacctatggtgttcagtgtttttctcgttacccggatcacatgaagcagcatgatttcttcaaatctgcaatgccggaaggttatgtacaggagcgcaccatttctttcaaagacgatggcacctacaaaacccgtgcagaggttaaatttgaaggtgatactctggtgaaccgtattgaactgaaaggcattgatttcaaagag…	MGSKGEELFTGVVPILVELDGDVNGHKFSVRGEGEGDATNGKLTLKFICTTGKLPVPWPTLVTTLTYGVQCFSRYPDHMKQHDFFKSAMPEGYVQERTISFKDDGTYKTRAEVKFEGDTLVNRIELKGIDFKEDGNILGHKLEYNFNSHNVYITADKQKNGIKANFKIRHNVEDGSVQLADHYQQNTPIGDGPVLLPDNHYLSTQSVLSKDPNEKRDHMVLLEFVTAAGITHGMDELYK	Kibby et al., 2023
AW3080	Omnipir		pHL0205	pLOCO3-optSE	NotI-HF/SbfI-HF	AAAGTCGCTTTGAGTGATTTGGTTCCTTGGCTTATCGGCCAAAAGCGCATCGGCAATTTGCTATTGTTTTGCGCTGCCTAATGAAAAGGCAATTTGGCTGGCGCATGTGGTTCAGCGTTGTTGCCTCATTCGAGTTTTACGCCAATTTGCTGTGAGCTTGGTTGGTCAGATTTTCATTGAAAGGGCACTTTGTTATCTTGAGCGAAGTGAATTTAACTCAGTTTTTGTTCAAATCATGGTTTCGATCAGGTTAACGAGTTTTGGTGCTTGGGTTGGTTTGAAAGTCTGAGTTATTCTAATGATGGCTTAAAGCTAAGTGTTTGAAGTTTAAGCATAACAAACGGTTCAAGAGGGACAGCCAACGCGTGGCATTTTTATTATGCGTTGGTTTTTGTGGTT…	OptS:MIYITIDGDDIGQMITSSYLKNDIDELSRINHLVNNKTNLIADFLRKQGFSIIFCAADGVAGYIESDEINEMLIFQSIKDIANPELTFSAGLGSTLQESYIALISAKSNGKRCLHKFSDLN; OptE: MFRIVNFKFLFRIVAVLTTILSLTTYDLISSHFDNSLTIMSISGGIAILLILIITSNFTARPIWKILKFFIPSLYPDLNGTWEGEITTENKQVIPVRVLIKQSLLETQINIHTETSKSLTLESTPIVEGGEPKLYYMYRSLPKDPNWSSYLGTTIFDVRKVEENKKSKFELSGYYYTDRKTVGRIRFRQIGKDTEKDVSFY	This study
AW3421	Omnipir	Empty Vector (EV) / negtive control vector used where appropriate	pHL0150	pLOCO3-sfgfp	NotI-HF/SbfI-HF	CAAATAAAACGAAAGGCTCAGTCGAAAGACTGGGCCTTTCGTTTTATCTGTTGTTTGTCGGTGAACGCTCTCCTGAGTAGGACAAATCCGCCGCTCTAGCTAAGCAGAAGGCCATCCTGACGGATGGCCTTTTTGCGTTTCTACAAACTCTTGTTAACTCTAGAGGGATCCTAGAAGCTTATCGAATTCACAAGTTTGTACAAAAAAGCAGGCTGGCGCGCCTCGAGCCTGCAGGTCACTGCCCGCTTTCCAGTCGGGAAACCTGTCGTGCCAGCTGCATTAATGAATCGGCCAACGCGCGGGGAGAGGCGGTTTGCGTATTGGGCGCCAGGGTGGTTTTTCTTTTCACCAGTGAGACGGGCAACAGCTGATTGCCCTTCACCGCCTGGCCCTGAGAGA…	MGSKGEELFTGVVPILVELDGDVNGHKFSVRGEGEGDATNGKLTLKFICTTGKLPVPWPTLVTTLTYGVQCFSRYPDHMKRHDFFKSAMPEGYVQERTISFKDDGTYKTRAEVKFEGDTLVNRIELKGIDFKEDGNILGHKLEYNFNSHNVYITADKQKNGIKANFKIRHNVEDGSVQLADHYQQNTPIGDGPVLLPDNHYLSTQSVLSKDPNEKRDHMVLLEFVTAAGITHGMDELYK	This study
AW3422	Omnipir	Homologous repair template for creating a knockout of acb1 in phage T2	pEK0220	pET-T4_acb1_ko_HR	NdeI/NotI-HF			This study
AW3423	Omnipir	Homologous repair template for creating a knockout of acb2 in phage T2	pEK0221	pET-T4_acb2_ko_HR	NdeI/NotI-HF			This study
AW3424	Omnipir	Cas13a plasmid encoding a spacer used to target the indicated protein	pEK0223	eLbuCas13a-EcT4_acb1_1	N/A			This study
AW3425	Omnipir	Cas13a plasmid encoding a spacer used to target the indicated protein	pEK0224	eLbuCas13a-EcT4_acb1_2	N/A			This study
AW3426	Omnipir	Cas13a plasmid encoding a spacer used to target the indicated protein	pEK0225	eLbuCas13a-EcT4_acb2_1	N/A			This study
AW3427	Omnipir	Cas13a plasmid encoding a spacer used to target the indicated protein	pEK0226	eLbuCas13a-EcT4_acb2_2	N/A			This study
AW3428	Omnipir		pAES0027	pTACxc-T4 acb2	NotI-HF/BmtI-HF	AGGAGGAATTCACCATGATTGAAGATATTAAGGGTTATAAACCACATACTGAAGAGAAAATCGGTAAAGTAAATGCTATTAAAGACGCTGAAGTTCGTTTAGGACTTATCTTTGATGCTTTATATGATGAATTCTGGGAAGCACTAGATAATTGCGAAGACTGTGAATTCGCGAAGAATTATGCTGAAAGTCTCGATCAGTTAACTATTGCTAAAACGAAACTCAAAGAAGCCAGTATGTGGGCTTGTCGTGCAGTGTTCCAACCAGAGGAAAAATACTGATAA	MIEDIKGYKPHTEEKIGKVNAIKDAEVRLGLIFDALYDEFWEALDNCEDCEFAKNYAESLDQLTIAKTKLKEASMWACRAVFQPEEKY	This study
AW3429	Omnipir		pAES0029	pBAD30-optE	EcoRI-HF/NotI-HF	AGGAGGAATTCACCATGTTTAGGATTGTAAATTTCAAGTTCCTTTTTAGAATTGTTGCAGTATTAACAACTATTTTGAGCTTAACCACATATGACCTCATTAGTAGCCATTTCGATAATAGCTTAACTATTATGAGTATTTCTGGTGGTATAGCCATTCTTCTAATACTGATCATCACGTCTAACTTTACAGCCCGACCAATATGGAAAATATTAAAGTTTTTCATCCCTTCATTGTACCCAGACTTAAACGGTACTTGGGAAGGGGAGATTACAACTGAAAATAAACAGGTAATCCCAGTAAGGGTATTGATTAAACAATCACTACTTGAGACCCAAATTAATATACATACAGAGACTTCAAAGTCTTTAACTCTTGAAAGTACACCAATAGTAGAGG…	MFRIVNFKFLFRIVAVLTTILSLTTYDLISSHFDNSLTIMSISGGIAILLILIITSNFTARPIWKILKFFIPSLYPDLNGTWEGEITTENKQVIPVRVLIKQSLLETQINIHTETSKSLTLESTPIVEGGEPKLYYMYRSLPKDPNWSSYLGTTIFDVRKVEENKKSKFELSGYYYTDRKTVGRIRFRQIGKDTEKDVSFY	This study
AW3430	Omnipir		pAES0030	pTACxc-optS	NotI-HF/BmtI-HF	AGGAGGAATTCACCATGATCTACATAACAATTGATGGCGATGATATCGGACAAATGATTACATCATCGTATTTGAAAAATGACATAGACGAACTCTCTCGAATCAATCACTTAGTGAACAATAAGACAAATTTAATCGCTGATTTTTTGAGAAAGCAAGGTTTCAGTATCATATTTTGCGCCGCTGATGGCGTTGCCGGGTATATTGAGTCAGATGAAATAAATGAAATGTTAATCTTTCAATCAATCAAGGATATAGCAAACCCCGAGTTGACTTTTTCTGCTGGTCTTGGGTCTACATTACAAGAGTCATACATAGCTCTTATATCAGCTAAGAGTAATGGTAAACGCTGTTTACATAAGTTTTCTGATTTGAATTGATAA	MIYITIDGDDIGQMITSSYLKNDIDELSRINHLVNNKTNLIADFLRKQGFSIIFCAADGVAGYIESDEINEMLIFQSIKDIANPELTFSAGLGSTLQESYIALISAKSNGKRCLHKFSDLN	This study
AW3431	Omnipir		pAES0031	pTACxc-optS_D58A	NotI-HF/BmtI-HF	AGGAGGAATTCACCATGATCTACATAACAATTGATGGCGATGATATCGGACAAATGATTACATCATCGTATTTGAAAAATGACATAGACGAACTCTCTCGAATCAATCACTTAGTGAACAATAAGACAAATTTAATCGCTGATTTTTTGAGAAAGCAAGGTTTCAGTATCATATTTTGCGCCGCTGCCGGCGTTGCCGGGTATATTGAGTCAGATGAAATAAATGAAATGTTAATCTTTCAATCAATCAAGGATATAGCAAACCCCGAGTTGACTTTTTCTGCTGGTCTTGGGTCTACATTACAAGAGTCATACATAGCTCTTATATCAGCTAAGAGTAATGGTAAACGCTGTTTACATAAGTTTTCTGATTTGAATTGATAA	MIYITIDGDDIGQMITSSYLKNDIDELSRINHLVNNKTNLIADFLRKQGFSIIFCAAAGVAGYIESDEINEMLIFQSIKDIANPELTFSAGLGSTLQESYIALISAKSNGKRCLHKFSDLN	This study
AW3432	Omnipir		pAES0034	pBAD30-sfgfp	EcoRI-HF/NotI-HF	AGGAGGAATTCACCATGGGATCCAAAGGTGAAGAACTGTTCACCGGTGTTGTTCCGATCCTGGTTGAACTGGATGGTGATGTTAACGGCCACAAATTCTCTGTTCGTGGTGAAGGTGAAGGTGATGCAACCAACGGTAAACTGACCCTGAAATTCATCTGCACTACCGGTAAACTGCCGGTTCCGTGGCCGACTCTGGTGACTACCCTGACCTATGGTGTTCAGTGTTTTTCTCGTTACCCGGATCACATGAAGCGTCATGATTTCTTCAAATCTGCAATGCCGGAAGGTTATGTACAGGAGCGCACCATTTCTTTCAAAGACGATGGCACCTACAAAACCCGTGCAGAGGTTAAATTTGAAGGTGATACTCTGGTGAACCGTATTGAACTGAAAGGCA…	MGSKGEELFTGVVPILVELDGDVNGHKFSVRGEGEGDATNGKLTLKFICTTGKLPVPWPTLVTTLTYGVQCFSRYPDHMKRHDFFKSAMPEGYVQERTISFKDDGTYKTRAEVKFEGDTLVNRIELKGIDFKEDGNILGHKLEYNFNSHNVYITADKQKNGIKANFKIRHNVEDGSVQLADHYQQNTPIGDGPVLLPDNHYLSTQSVLSKDPNEKRDHMVLLEFVTAAGITHGMDELYK	This study
AW3433	Omnipir		pAES0035	pTACxc-T4 acb2_F82C	EcoRV-HF/PstI-HF	CGCACCAACGCGCAGCCCGGACTCGGTAATGGCGCGCATTGCGCCCAGCGCCATCTGATCGTTGGCAACCAGCATCGCAGTGGGAACGATGCCCTCATTCAGCATTTGCATGGTTTGTTGAAAACCGGACATGGCACTCCAGTCGCCTTCCCGTTCCGCTATCGGCTGAATTTGATTGCGAGTGAGATATTTATGCCAGCCAGCCAGACGCAGACGCGCCGAGACAGAACTTAATGGGCCCGCTAACAGCGCGATTTGCTGGTGACCCAATGCGACCAGATGCTCCACGCCCAGTCGCGTACCGTCTTCATGGGAGAAAATAATACTGTTGATGGGTGTCTGGTCAGAGACATCAAGAAATAACGCCGGAACATTAGTGCAGGCAGCTTCCACAGCAAT…	MIEDIKGYKPHTEEKIGKVNAIKDAEVRLGLIFDALYDEFWEALDNCEDCEFAKNYAESLDQLTIAKTKLKEASMWACRAVCQPEEKY	This study
AW3434	Omnipir		pAES0036	pTACxc-T4 acb2_Y8A	EcoRV-HF/PstI-HF	CGCACCAACGCGCAGCCCGGACTCGGTAATGGCGCGCATTGCGCCCAGCGCCATCTGATCGTTGGCAACCAGCATCGCAGTGGGAACGATGCCCTCATTCAGCATTTGCATGGTTTGTTGAAAACCGGACATGGCACTCCAGTCGCCTTCCCGTTCCGCTATCGGCTGAATTTGATTGCGAGTGAGATATTTATGCCAGCCAGCCAGACGCAGACGCGCCGAGACAGAACTTAATGGGCCCGCTAACAGCGCGATTTGCTGGTGACCCAATGCGACCAGATGCTCCACGCCCAGTCGCGTACCGTCTTCATGGGAGAAAATAATACTGTTGATGGGTGTCTGGTCAGAGACATCAAGAAATAACGCCGGAACATTAGTGCAGGCAGCTTCCACAGCAAT…	MIEDIKGAKPHTEEKIGKVNAIKDAEVRLGLIFDALYDEFWEALDNCEDCEFAKNYAESLDQLTIAKTKLKEASMWACRAVFQPEEKY	This study
AW3435	Omnipir		pAES0040	pTACxc-Bas38 acb2	NotI-HF/BmtI-HF	AGGAGGAATTCACCATGATTGAAGACATTAAAGGTTATAAGCCGCATACTGAAGAGAAAATCGGTAAAGTGAATGCTATCAAAGACGCTGAAGTTCGTTTAGGACTTATCTTTGATGCTTTATACGATGAATTTTGGGAAGCATTTGATAGCTGTGAAGACTATGAACTCGCGAAGAATTATGCTGAAAGCCTCGATCAGTTAACTATTGCTAAAACGAAACTCAAAGAAGCCAGTATGTGGGCTTGTCGTGCAGTGTTCCAACCAGAGGAAAAATACTGATAA	MIEDIKGYKPHTEEKIGKVNAIKDAEVRLGLIFDALYDEFWEAFDSCEDYELAKNYAESLDQLTIAKTKLKEASMWACRAVFQPEEKY	This study
AW3436	Omnipir		pAES0041	pTACxc-CbTad1	NotI-HF/BmtI-HF	AGGAGGAATTCACCATGAAGGAGCTTTCAACTATCCAAAAACGCGAGAAGTTAAACACCGTAGAGCGTATTGGCAGTGAAGGTCCTGGAGGGGCTTACCACGAATATGTAATTAAGAGTAACTCCATGGATTCCCAGGGAAACTATGACGTATATGAGACTATCAAATTCCAGAAAGGAGCGCGCAAGGAAGAGAAGTCTCAGCATGGGGTGATTGACTCTGACCTTCTTGAGATTGTGCGTGACCGCTTGAAGAGTTTTCAGGCAGGGCCATTCTCCAGCCGCGAGAACGCATGTGCCTTAACTCATGTTGAGGAGGCCCTTATGTGGATGAATCGTCGCGTAGAAGATCGCATCGAGCGCAACGTCTTAGGCACGAACACAAAATGATAA	MKELSTIQKREKLNTVERIGSEGPGGAYHEYVIKSNSMDSQGNYDVYETIKFQKGARKEEKSQHGVIDSDLLEIVRDRLKSFQAGPFSSRENACALTHVEEALMWMNRRVEDRIERNVLGTNTK	This study
AW3437	Omnipir		pAES0042	pTACxc-CmTad1	NotI-HF/BmtI-HF	AGGAGGAATTCACCATGGAGATCAAAAATGGGCTGTGCACCCAAAAATACACGAAAGTTTACGCGGAAGACAAGGAAAAATGGAAATTTAACGCACCCCATCATTTTATTGTAGGCAAGGCAGATTGCGAAGATGAGTACATCGAGCCGATCGAGTACGTCAATTTCCAAGAAGGGCCCATTAAAGAGTATGGTATTAACGGGGTAAATAATGAGGATTTAATCTTAATGGTAATTACACGCTTACAAGCTTTTCAAGACTCGCCATACAAATGCCGCGAAAACGCGATGGCGATCACAAAGCTTCAGGAGTGCCTGATGTGGCTTGGCAAGCGTACACTGGACCGCGAGGTAAAGGGGATCGAGGGTACCTCGGAGATCTGATAA	MEIKNGLCTQKYTKVYAEDKEKWKFNAPHHFIVGKADCEDEYIEPIEYVNFQEGPIKEYGINGVNNEDLILMVITRLQAFQDSPYKCRENAMAITKLQECLMWLGKRTLDREVKGIEGTSEI	This study
AW3438	Omnipir		pAES0043	pTACxc-SBS-Tad1	NotI-HF/BmtI-HF	AGGAGGAATTCACCATGCGTGAACTTAAACACGAACTTCTTCCTACTCGCCATACACAGGTATTTCATGAAGATAAAGACAAAATGGAGTTCAATGCTCCTCATCATTTCGTGGTCGTGCCTGCCGGTAGTCCGTTAGTAGATCAGCAAATCCATTACGGACGCGGTGGAAACAGCAAGAAAGTTACAGTGAAGGACTTTGCCGGAAAACTTGCTACGGTCAATTTCCAATTGGGTCCGGTTACTGAGCATGGAGCCAATGGTGTGATGAACGAGGATCTGATTGCTATGGTGATCACCCGTTTACAATACTTTCAAAATTCGGAGTTCAATTGCCGTGAAAACGCAATGGCTATTACGAAGCTTGAAGAGGCTCTGATGTGGTTAAACAAACGTACAG…	MRELKHELLPTRHTQVFHEDKDKMEFNAPHHFVVVPAGSPLVDQQIHYGRGGNSKKVTVKDFAGKLATVNFQLGPVTEHGANGVMNEDLIAMVITRLQYFQNSEFNCRENAMAITKLEEALMWLNKRTAEREQRGVEGTHEK	This study
AW3439	Omnipir		pAES0044	pTACxc-Coli Tad1	NotI-HF/BmtI-HF	AGGAGGAATTCACCATGAAAAAATTAAACACTATTCAGAAACATGATAACTTAAATACTGTTTATCGTGACGGTGAGGCGGGTCCTGGGGGGGCACACCATGACTATGTTGTTAGTTTCGGAGGTGGATTGCCTGAGAGTGATGGTGACGGCGTGCGTATTCAATTTCAGTGCGGTCCGCGCAAGGACCCAGAGGCTCGCAAAGGTGTCTGTGGGGCAGACCTTCTTGAAATTGTCCGTGATCAACTGCGTGCATTCCAGGCTGGACCCTTTTCCTGCCGTGAAAACGCATGCGCTTTGACGCATATCGAGGAAGCCTTAATGTGGTTGAATCGTCGTACTGAGGATCGTGCCGAACGTAATGTTTTGGGAACTACAGAGAAATGATAA	MKKLNTIQKHDNLNTVYRDGEAGPGGAHHDYVVSFGGGLPESDGDGVRIQFQCGPRKDPEARKGVCGADLLEIVRDQLRAFQAGPFSCRENACALTHIEEALMWLNRRTEDRAERNVLGTTEK	This study
AW3440	Omnipir		pAES0045	pTACxc-HgmTad2	NotI-HF/BmtI-HF	AGGAGGAATTCACCATGAAAACTCTTGATGAGAAGGCCGCTGAATACGCAGCTTCCGTAGTTTCGTGCAATAAGGAAGCAAAGGAATGTGAAGGTTTAATCCAAACGGCGTATGTCCTTGGTGCAATGAAAGGCGAGTTATTAGGTGAAGAGACCGGCACGTTTGGGCAGGCGCTGGAATCGTTAAAGCGCGGCCATTTAGTTGCCCGTAAGGGATGGAACGGTAAGGGGATGTTCATTTTCATGCGCCCCGAGGACTCACTGCCAACTAACATGATCGTTAATCAGGTGAAGAGCCTTCCGGAATCCTTCAAGCGCTGGGTAGCGAACAACCATGGTGACTCTGAGACAGACCGTATTAAGTTTACTGCTTATTTATGTATGAAAGCCGCTGATGGGA…	MKTLDEKAAEYAASVVSCNKEAKECEGLIQTAYVLGAMKGELLGEETGTFGQALESLKRGHLVARKGWNGKGMFIFMRPEDSLPTNMIVNQVKSLPESFKRWVANNHGDSETDRIKFTAYLCMKAADGTIVNGWLASQTDMLANDWVIVE	This study
AW3441	Omnipir		pAES0046	pTACxc-SPO1Tad2	NotI-HF/BmtI-HF	AGGAGGAATTCACCATGAAAACCAAGATGTCCTTTGGTGAAGCCCTTGAGGTCTTAAAACAAGGCATGCAGGTCTACCGCTCAGGTTGGAACGGCAAGAATATGTTCCTGTTTCTTAAATCGTCGGATGCCTTGGCGTCTGACTTTGGGTTTGGGTTCGGCGAATACATCAATGAGCCTGTTTTCGGGAATATCATCTTCATCAAGACAGCTGATAATAAAATTCACGCTTGGGTCCCTAGCCAAACAGATGTTTTAGCCGAGGACTGGGACATTGTCTCATGATAA	MKTKMSFGEALEVLKQGMQVYRSGWNGKNMFLFLKSSDALASDFGFGFGEYINEPVFGNIIFIKTADNKIHAWVPSQTDVLAEDWDIVS	This study
AW3442	Omnipir		pAES0047	pTACxc-SptTad2	NotI-HF/BmtI-HF	AGGAGGAATTCACCATGAATCGTAAGCTTAATTTCGGTCAGGCAGTGGAAGCCTTGAAGAAAGGTAAGCGTGTTGCCCGTCAAGGGTGGAATGGAAAGGGTATGTTTATCTTTCAGCGCCCAGGGGATGAGTTATCCAAAACGTTTTTGCCTAACGTGAAATCGCTTCCCGATGCTGTCAAGAAGTTCTTAATGGACCAAGACCGCGATATTGAGTTCACTCCGTATTTTTGCATGTATTCGGCCTCAGGCGACATCGTCAACGGCTGGTTGGCCAGTCAAACCGACATGCAAGCAGAAGATTGGTTCGTGTTAGAGGATTGATAA	MNRKLNFGQAVEALKKGKRVARQGWNGKGMFIFQRPGDELSKTFLPNVKSLPDAVKKFLMDQDRDIEFTPYFCMYSASGDIVNGWLASQTDMQAEDWFVLED	This study
AW3443	Omnipir		pAES0048	pTACxc-SaTad2	NotI-HF/BmtI-HF	AGGAGGAATTCACCATGAATGAGAATTTAACCTACGGTGAGGCACTTGAGGCTGCTAAAAAAGGGAAGCTGATTGCCCGCAAAGGGTGGAATGGCAAGGGAATGTTTGTTTTTATGCGCCCTGCGGATGAGCTGTCGGTGGACTTTGTTGTAAACCGCGTGAAAAGTTTGCCGCAGTCGGTAAAAGACTATTTTACACCCTACCTGTCGGTCCATCCCACTGACTCAAGTCTTGACGCGGGCCACGCAACTGTCGTCAAATTCTCGGCGTACTTATGCATGAAAGCTGCCGATAATTCGATTGTTAATGGCTGGTTGGCATCACAGACCGATATGCTGTCGGAAGATTGGTGCGTTCTTTGATAA	MNENLTYGEALEAAKKGKLIARKGWNGKGMFVFMRPADELSVDFVVNRVKSLPQSVKDYFTPYLSVHPTDSSLDAGHATVVKFSAYLCMKAADNSIVNGWLASQTDMLSEDWCVL	This study
AW3444	Omnipir		pAES0049	pTACxc-AcrIII-1	NotI-HF/BmtI-HF	AGGAGGAATTCACCATGAACAAAGTTTATCTTGCGAATGCTTTCAGCATCAATATGTTGACCAAATTCCCAACAAAAGTAGTCATCGACAAGATTGATCGCCTGGAGTTCTGCGAGAACATCGATAATGAGGATATTATCAATTCCATTGGACATGATTCCACCATTCAATTGATTAACTCCTTGTGCGGAACGACGTTCCAAAAGAACCGTGTCGAAATCAAGCTGGAAAAAGAGGATAAGCTGTACGTTGTACAGATTTCACAGCGCCTGGAGGAAGGCAAAATCCTTACCCTGGAGGAGATTTTGAAGCTTTATGAGTCAGGGAAAGTACAGTTTTTCGAGATCATCGTAGACTGATAA	MNKVYLANAFSINMLTKFPTKVVIDKIDRLEFCENIDNEDIINSIGHDSTIQLINSLCGTTFQKNRVEIKLEKEDKLYVVQISQRLEEGKILTLEEILKLYESGKVQFFEIIVD	This study
AW3445	Omnipir		pAES0050	pTACxc-Apyc1	NotI-HF/BmtI-HF	AGGAGGAATTCACCATGGCCCACACCACGCAACTTACTATGGTCGGAACCGGTTCAGCCTTCAGCAAGAAGTTCTATAATAACTCTGCTTTGGTGCAGTTTACTAACGGCTATAATCTTCTTATTGATTGCGGCCATAGCGTCCCTAAAGGGTTGCACGATTTAGGTATCCCGTTGGAGTCAATCGACGGTATCTTAATTACGCATACTCACGCTGACCACATTGGAGGGTTGGAGGAAGTAGCTCTGTATAATAAGTTTGTGCTTGGTGGACGCAAGATCGATCTGTTGGTACCTGAGACATTGGTGGAGCCCCTGTGGGAAAATTCTTTAAAGGGAGGCTTGCGTTACCCTGATGAGGACTCACCTGAGCCGGAATTATCCGATTATTTCACAGTTC…	MAHTTQLTMVGTGSAFSKKFYNNSALVQFTNGYNLLIDCGHSVPKGLHDLGIPLESIDGILITHTHADHIGGLEEVALYNKFVLGGRKIDLLVPETLVEPLWENSLKGGLRYPDEDSPEPELSDYFTVRSLKTSDYGVAHTQIEENMAVRLYPTVHVSHMDSYAVGLVDRGEDKVFYSSDTIFDEYLIDYALTYPWVFHDCQFFTGGVHASLDELLNYIPEEDQARVFLMHYGDNLEDFFNKTGRMRFALQGRTYIL	This study
AW3446	Omnipir		pAES0058	pETSUMO2-T4 Acb2 WT	NotI-HF/BamHI-HF	ATGATCGAGGATATCAAAGGCTATAAACCGCATACCGAAGAGAAAATTGGTAAAGTGAACGCCATTAAAGATGCCGAAGTTCGTCTGGGTCTGATTTTTGATGCACTGTATGATGAATTTTGGGAAGCCCTGGATAATTGCGAAGATTGTGAATTCGCCAAAAACTATGCAGAAAGCCTGGATCAGCTGACCATTGCAAAAACCAAACTGAAAGAAGCAAGCATGTGGGCATGTCGTGCAGTTTTTCAGCCGGAAGAAAAATAT	MIEDIKGYKPHTEEKIGKVNAIKDAEVRLGLIFDALYDEFWEALDNCEDCEFAKNYAESLDQLTIAKTKLKEASMWACRAVFQPEEKY	This study
	BL21-CodonPlus (DE3)-RIL	E. coli B F– ompT hsdS(rB – mB – ) dcm+ Tetr gal l (DE3) endA Hte [argU ileY leuW Camr; Used for protein expression	pET16SUMO2	pET16SUMO2-T4 Acb2 WT	NotI-HF/BamHI-HF	ATGATCGAGGATATCAAAGGCTATAAACCGCATACCGAAGAGAAAATTGGTAAAGTGAACGCCATTAAAGATGCCGAAGTTCGTCTGGGTCTGATTTTTGATGCACTGTATGATGAATTTTGGGAAGCCCTGGATAATTGCGAAGATTGTGAATTCGCCAAAAACTATGCAGAAAGCCTGGATCAGCTGACCATTGCAAAAACCAAACTGAAAGAAGCAAGCATGTGGGCATGTCGTGCAGTTTTTCAGCCGGAAGAAAAATAT	MIEDIKGYKPHTEEKIGKVNAIKDAEVRLGLIFDALYDEFWEALDNCEDCEFAKNYAESLDQLTIAKTKLKEASMWACRAVFQPEEKY	This study
	BL21-CodonPlus (DE3)-RIL	E. coli B F– ompT hsdS(rB – mB – ) dcm+ Tetr gal l (DE3) endA Hte [argU ileY leuW Camr; Used for protein expression	pET16N6xHis	pET16N6xHis- KpOptS	NotI-HF/BamHI-HF	ATGTATATTGCCATTGATGGTGATGATGTGGGTCGTAAAATTACCAGCAGCTATCTGAGCAATAGCGAAGAACGTCTGACCTATATTAGCAACAAACTGAATGACACCACCAAAAAGATCAGCAAAATGCTGCTGAGCAATGGCTTTGAAATTATCTTTCAGGCAGCAGATGGTGTTACCGCAAAAACCGATAATGAAGTGAATCTGAACTTCGTGTTCGACAAGATCAAAAGCTACAGCTTTGATGAAATCACCTTTAGTGCCGGTGTTGGTGCAAATCTGCGTGAAGCATATGTTGCACTGCTGAATAGCAAAAGCAATGGCAAAAACATGATCAGCATCTACAAGGATATTCTT	MYIAIDGDDVGRKITSSYLSNSEERLTYISNKLNDTTKKISKMLLSNGFEIIFQAADGVTAKTDNEVNLNFVFDKIKSYSFDEITFSAGVGANLREAYVALLNSKSNGKNMISIYKDIL	This study
1 Genotype descriptions for E. coli strains were not repeated after their first use in the table as subsequent strains did not differ from their parent.

### Sheet: 1B. Phages
Extended Data Table 3B. Phages used in this study
Phage number	Phage Name	Description	Propagation strain (E. coli)	Reference and source
	T2		MG1655	CGSC12141
	T4		MG1655	CGSC12143
	T6		MG1655	NCCB 3461
	BASEL14		MG1655	Maffei et al. 2021
	BASEL15		MG1655	Maffei et al. 2021
	BASEL16		MG1655	Maffei et al. 2021
	BASEL17		MG1655	Maffei et al. 2021
	BASEL18		MG1655	Maffei et al. 2021
	BASEL19		MG1655	Maffei et al. 2021
	BASEL20		MG1655	Maffei et al. 2021
	BASEL21		MG1655	Maffei et al. 2021
	BASEL22		MG1655	Maffei et al. 2021
	BASEL23		MG1655	Maffei et al. 2021
	BASEL24		MG1655	Maffei et al. 2021
	BASEL25		MG1655	Maffei et al. 2021
	BASEL26		MG1655	Maffei et al. 2021
	BASEL27		MG1655	Maffei et al. 2021
	BASEL28		MG1655	Maffei et al. 2021
	BASEL29		MG1655	Maffei et al. 2021
	BASEL30		MG1655	Maffei et al. 2021
	BASEL31		MG1655	Maffei et al. 2021
	BASEL32		MG1655	Maffei et al. 2021
	BASEL33		MG1655	Maffei et al. 2021
	BASEL34		MG1655	Maffei et al. 2021
	BASEL35		MG1655	Maffei et al. 2021
	BASEL36		MG1655	Maffei et al. 2021
	BASEL37		MG1655	Maffei et al. 2021
	BASEL38		MG1655	Maffei et al. 2021
	BASEL39		MG1655	Maffei et al. 2021
	BASEL40		MG1655	Maffei et al. 2021
	BASEL41		MG1655	Maffei et al. 2021
	BASEL42		MG1655	Maffei et al. 2021
	BASEL43		MG1655	Maffei et al. 2021
	BASEL44		MG1655	Maffei et al. 2021
	BASEL45		MG1655	Maffei et al. 2021
	BASEL46		MG1655	Maffei et al. 2021
	BASEL47		MG1655	Maffei et al. 2021
	BASEL48		MG1655	Maffei et al. 2021
	BASEL49		MG1655	Maffei et al. 2021
	BASEL50		MG1655	Maffei et al. 2021
	BASEL51		MG1655	Maffei et al. 2021
	BASEL52		MG1655	Maffei et al. 2021
	BASEL53		MG1655	Maffei et al. 2021
	BASEL54		MG1655	Maffei et al. 2021
	BASEL55		MG1655	Maffei et al. 2021
	BASEL56		MG1655	Maffei et al. 2021
	BASEL57		MG1655	Maffei et al. 2021
	BASEL58		MG1655	Maffei et al. 2021
	BASEL59		MG1655	Maffei et al. 2021
	BASEL60		MG1655	Maffei et al. 2021
	BASEL61		MG1655	Maffei et al. 2021
	BASEL62		MG1655	Maffei et al. 2021
	BASEL63		MG1655	Maffei et al. 2021
	BASEL64		MG1655	Maffei et al. 2021
	BASEL65		MG1655	Maffei et al. 2021
	BASEL66		MG1655	Maffei et al. 2021
	BASEL67		MG1655	Maffei et al. 2021
	BASEL68		MG1655	Maffei et al. 2021
ΦAES016	T4.1	WT Parent 1 for escaper generation	MG1655	Maffei et al. 2021
ΦAES017	T4.2	WT Parent 2 for escaper generation	MG1655	Maffei et al. 2021
ΦAES018	T4.3	WT Parent 3 for escaper generation	MG1655	Maffei et al. 2021
ΦAES055	T4.1.1	T4 mutant isolated on OptSE from ΦAES016	MG1655 + pHL0205	This study
ΦAES056	T4.1.2	T4 mutant isolated on OptSE from ΦAES016	MG1655 + pHL0205	This study
ΦAES057	T4.1.3	T4 mutant isolated on OptSE from ΦAES016	MG1655 + pHL0205	This study
ΦAES058	T4.1.4	T4 mutant isolated on OptSE from ΦAES016	MG1655 + pHL0205	This study
ΦAES059	T4.1.5	T4 mutant isolated on OptSE from ΦAES016	MG1655 + pHL0205	This study
ΦAES060	T4.2.1	T4 mutant isolated on OptSE from ΦAES017	MG1655 + pHL0205	This study
ΦAES061	T4.2.2	T4 mutant isolated on OptSE from ΦAES017	MG1655 + pHL0205	This study
ΦAES062	T4.2.3	T4 mutant isolated on OptSE from ΦAES017	MG1655 + pHL0205	This study
ΦAES063	T4.2.4	T4 mutant isolated on OptSE from ΦAES017	MG1655 + pHL0205	This study
ΦAES064	T4.2.5	T4 mutant isolated on OptSE from ΦAES017	MG1655 + pHL0205	This study
ΦAES065	T4.3.1	T4 mutant isolated on OptSE from ΦAES018	MG1655 + pHL0205	This study
ΦAES066	T4.3.2	T4 mutant isolated on OptSE from ΦAES018	MG1655 + pHL0205	This study
ΦAES067	T4.3.3	T4 mutant isolated on OptSE from ΦAES018	MG1655 + pHL0205	This study
ΦAES068	T4.3.4	T4 mutant isolated on OptSE from ΦAES018	MG1655 + pHL0205	This study
ΦAES069	T4.3.5	T4 mutant isolated on OptSE from ΦAES018	MG1655 + pHL0205	This study
ΦAES123	T4 Δacb1	T4 acb1 knockout phage	MG1655	This study
ΦAES124	T4 Δacb2	T4 acb2 knockout phage	MG1655	This study
ΦAES125	T4 Δacb1/2	T4 acb1 & acb2 knockout phage	MG1655	This study

### Sheet: 1C. Protein accession numbers
Extended Data Table 3C. Accession numbers for proteins used in this study.
Organism	Protein name	Accession number
Phage T4	Acb2	AAD42674.1
Vibrio navarrensis strain ATCC 51183	OptS	WP_052079772.1
Klebsiella pneumoniae strain KP67	KpOptS	WP_001593450.1
